# Pichinde virus models intrauterine infection by hemorrhagic fever-causing arenaviruses

**DOI:** 10.64898/2026.09.15.751927

**Authors:** Craig J. Bierle, Hannah Murphy, Jason S. Hatfield, Qinfeng Huang, Tyler B. Rollman, Priyanka Chauhan, Brigitte Flannery, Sarah A. Wernimont, Terry K. Morgan, Micah D. Gearhart, Yuying Liang, Hinh Ly

## Abstract

Arenavirus infection during pregnancy can cause severe maternal disease, congenital infection, and fetal demise. Many arenaviruses are endemic in economically disadvantaged areas and must be studied in high containment laboratories, which has limited our understanding of arenavirus pathogenesis in the placenta. Pichinde virus (PICV) is a nonpathogenic arenavirus that recapitulates many aspects of viral hemorrhagic fever in guinea pigs. Using a combination of experiments in human placental cells and guinea pigs, we characterized the tropism and impact of PICV infection during pregnancy. PICV replicated in human trophoblast stem cells (TSCs), TSC-derived trophoblasts, and explanted term placenta. When guinea pigs were infected at mid-gestation, PICV caused fetal demise. High infectious titers were recovered from placenta and decidua, but PICV was infrequently detected in fetal tissues or amniotic fluid. *In situ* hybridization confirmed that the placenta, decidua, and fetal membranes were all infected by the virus. Transcriptional profiling of PICV-infected human trophoblasts and guinea pig tissues revealed that infection upregulated canonical antiviral responses, which could contribute to placental dysfunction and pregnancy loss. Thus, PICV is safe and tractable model of zoonotic arenavirus infection during pregnancy with utility for preclinical therapeutic and vaccine development.

**Author Summary:** The arenaviruses are emerging pathogens that can cause high mortality viral hemorrhagic fevers. Several of these zoonotic viruses cause severe infections in pregnant people that are associated with high rates of maternal death, pregnancy loss, and disability in affected children. The placenta is normally an effective barrier against the mother-to-child transmission of bloodborne viruses, but arenavirus replication in the placenta may contribute to severe maternal disease and adverse fetal outcomes. We demonstrate that Pichinde virus, which is not a human pathogen, can replicate in human placental cells and cause pregnancy loss in guinea pigs, establishing a new experimental model for understanding viral hemorrhagic fever in pregnancy.
