## Supplementary material for "Pichinde virus models intrauterine infection by hemorrhagic fever-causing arenaviruses": Table S1

### Sheet: P18 D10 Endpoint
	Maternal Viral Loads (PFU/g)			Mass (g)		Viral Loads (PFU/g)
ID	Lung	Liver	Spleen	Pup	Placenta	Brain	Liver	Lung	Spleen	Decidua	Placenta	Amniotic Fluid (c/ml)	Pathologic Findings	Notes
4157	3150000	13600000	36000000
4157A				11.5	2.72	ND	ND	ND	ND	2.6178e+07	16025.6	NA	NDA	Decidua, fetus, and placenta not matched
4157B				11.47	5.26	ND	141000	13333.3	200000	1.05128e+06	691489	NA	NDA	Fetus was partially consumed
4157C				4.22	2.95	ND	ND	ND	ND	501475	608108	NA	Patchy acute inflammation and necrosis (infectious pattern)-- NOTE: necrotic pattern is < 1 day old from fixation
4157D				12.06	NA	ND	ND	ND	ND	NA	4.07609e+06	NA	NA
4106	1520000	33900000	49900000
4106A				10.12	NA	ND	23300	4878.05	15800	N/A	3.76176e+06	NA	Focal acute inflammation and necrosis (< 1mm; may be ischemia or technical artifact)
4106B				11.63	NA	ND	ND	ND	ND	N/A	1250	NA	Mild sub-yolk sac layer inflammation like we see with intra-amniotic infection; no placental necrosis
4106C				11.64	NA	ND	ND	ND	ND	3.01724e+08	1.45455e+07	NA	NDA	Pup consumed, placenta and decidua mismatched
4106D				NA	NA	NA	NA	NA	NA	3.43434e+06	3.88769e+06	NA	NDA	Fetus was consumed
4106E				NA	NA	NA	NA	NA	NA	1.01322e+08	1.74419e+07	NA	Patchy acute inflammation and necrosis (infectious pattern)	Fetus was consumed
4106F				NA	NA	NA	NA	NA	NA	NA	340909	NA	Focal acute inflammation and necrosis (< 1mm; may be ischemia or technical artifact)	Fetus was consumed
4102	4110000	5840000	50500000
4102A				8.04	2.06	ND	ND	ND		NA	16025.6	NA	Patchy acute inflammation and necrosis (infectious pattern)	Decidua, fetus, and placenta not matched
4102B				NA	1.93	NA	NA	NA	NA	NA	NA	NA	Focal acute inflammation and necrosis (< 1mm; may be ischemia or technical artifact)	Decidua, fetus, and placenta not matched
4102C				11.47	3.19	ND	ND	ND	ND	1.05128e+06	608108	NA	Patchy acute inflammation and necrosis (infectious pattern)	Decidua, fetus, and placenta not matched
4102D				13.96	4.54	ND	ND	ND	ND	501475	4.07609e+06	NA	Patchy acute inflammation and necrosis (infectious pattern)	Decidua, fetus, and placenta not matched
Non-pregnant females
4105	ND	13200000	16900000
2843	114000000	3970000	153000000
4112	52900000	10900000	42900000
ND: None detected, NA: Not available, YS: Yolk Sac, NDA: No Diagnostic Abnormality

### Sheet: P2 D10 Endpoint
	Maternal Viral Loads (PFU/g)			Mass (g)		Viral Loads (PFU/g)
ID	Maternal Lung (PFU/g)	Maternal Liver (PFU/g)	Maternal Spleen (PFU/g)	Pup Mass	Placenta Mass	Brain	Liver	Lung	Spleen	Decidua	Placenta	Amniotic Fluid (c/ml)	Pathologic Findings
6853	409449	1000	177000
6853A				17.78	4.84	ND	ND	ND	ND	67600000	3700000	NA	NDA
6853B				18.89	5.53	ND	ND	ND	ND	21800000	1190000	NA	NDA
6855	105000	757000	538000
6855A				16.44	3.73	ND	ND	ND	ND	2770000	161000	NA	NDA
6855B				15.55	3.54	ND	ND	ND	ND	17600000	175000	NA	NDA
6855C				18.38	4.12	ND	ND	ND	ND	6360000	627000	NA	NDA
6855D				18.29	4.38	ND	ND	ND	ND	12100000	1020000	NA	NDA
6855E				18.95	4.26	ND	ND	ND	ND	10400000	821000	NA	NDA
6855F				17.37	3.89	ND	ND	ND	ND	11000000	3070000	NA	NDA
6856	256000	596000	673000
6856A				17.18	4.73	ND	ND	ND	ND	94700000	1280000	NA	NDA
6856B				19.94	4.73	ND	ND	ND	ND	42700000	773000	NA	30% placental acute infarction
6856C				18.14	4.2	ND	ND	ND	ND	60300000	2130000	NA	NDA
6856D				17.13	4.25	ND	ND	ND	ND	87000000	2650000	NA	NDA
6856E				18.51	4.25	ND	ND	ND	ND	1910000	92600000	NA	NDA
6856F				18.53	4.58	ND	ND	ND	ND	42100000	2560000	NA	NDA
ND: None detected, NA: Not available, YS: Yolk Sac, NDA: No Diagnostic Abnormality

### Sheet: P2 D15 Endpoint
	Maternal Viral Loads (PFU/g)			Mass (g)		Viral Loads (PFU/g)
ID	Maternal Lung	Maternal Liver	Maternal Spleen	Fetus	Placenta	Brain	Liver	Lung	Spleen	Decidua	Placenta	Amniotic Fluid (c/ml)	Pathologic Findings
6862	ND	ND	ND
6862A				34.91	6.68	ND	ND	ND	ND	2.3657e+07	2.60191e+07	1400	H&E N/A, RNAscope negative
6862B				31.9	5.02	ND	ND	ND	ND	3.6999e+08	1.47662e+06	0	NDA, Patchy VYS (yolk sac epithelium) positive for virus
6862C				34.1	5.04	ND	7393.72	13837.1	ND	3.91791e+07	2.48963e+06	0	1% labyrinth necrosis
6950	ND	ND	ND
6950A				33.2	4.18	535.619	ND	ND	ND	1.30719e+06	800000	0	NDA, Diffuse Yolk sac epithelium RNAscope positive
6950B				40.02	4.05	ND	ND	18438.2	96852.3	531632	851064	1600	NDA
6950C				31.62	5.45	ND	ND	ND	ND	486322	668577	2400	NDA, Diffuse Yolk sac epithelium RNAscope positive
6867	ND	ND	ND
6867A				35.8	4.74	ND	ND	ND	ND	5.27983e+07	1.03842e+06	0	NDA
6867B				36.34	4.88	ND	ND	ND	ND	4.28495e+06	411734	0	NDA, Diffuse Yolk sac epithelium RNAscope positive
6867C				35.02	4.54	ND	8171.6	4953.56	8690.25	1.78359e+06	207900	0	NDA, Diffuse Yolk sac epithelium RNAscope positive
6867D				36.55	5	ND	ND	ND	ND	513084	4.56361e+06	0	5% labyrinth necrosis
ND: None detected, NA: Not available, YS: Yolk Sac, NDA: No Diagnostic Abnormality

### Sheet: P2 D20 Endpoint
	Maternal Viral Loads (PFU/g)			Mass (g)		Viral Loads (PFU/g)
Animal/Sample ID	Lung	Liver	Spleen	Fetus	Placenta	Brain	Liver	Lung	Spleen	Decidua	Placenta	Amniotic Fluid (c/ml)	Pathologic Findings	Notes
6868	ND	ND	ND
6868A				10.5	2.99	ND	ND	ND	NA	1.31474e+07	ND	ND	Extensive YS epithelial death	Fetal demise
6868B				7.38	2.12	ND	ND	ND	NA	1.26316e+07	ND	NA	YS death	Fetal demise
6868C				16.45	3.72	ND	ND	ND	ND	2.51309e+07	7834.6	ND	YS death and placental lobular necrosis (25%), faint RNAscope in dead YS areas	Fetal demise
6868D				23.8	3.76	ND	ND	ND	ND	9.0784e+06	659341	NA	Global placental infarctions	Fetal demise
6868E				22.36	3.21	ND	ND	ND	ND	2.20302e+07	1.19084e+06	NA	Global placental infarctions, faint RNAscope in dead YS areas plus labyrinth macrophages(?)	Fetal demise
6871	ND	ND	ND
6871A				32.9	4.32	ND	ND	ND	ND	5.19731e+07	7.91878e+06	NA	YS necrosis and 30% of labyrinth infarcted, YS epithelium diffuse RNAscope staining	Fetal demise
6871B				21.6	3.85	ND	ND	ND	ND	1.91744e+07	6.13953e+07	NA	50% labyrinth infarction	Fetal demise
6871C				11.1	5.9	ND	ND	ND	ND	3.61882e+08	1.25698e+06	NA	75% infarction, RNAscope staining in YS epithelium and lobular macrophages	Fetal demise
6870	ND	ND	ND
6870A				44.52	4.3	ND	ND	ND	ND	1.14558e+08	7.64981e+07	1000	NDA
6870B				56.94	4.95	ND	ND	ND	ND	2.99501e+07	8.67365e+07	ND	1% lobular infarction, RNAscope staining in YS epithelium, many lobular macrophages	Blood in amniotic fluid, visibly abnormal placenta
6870C				47.33	5.56	ND	666.349	756.757	8658.01	6.98835e+06	1.91693e+07	ND	NDA, RNAscope staining in YS epithelium
6870D				39.22	3.29	ND	ND	ND	ND	4.28571e+07	1.875e+07	ND	NDA
ND: None detected, NA: Not available, YS: Yolk Sac, NDA: No Diagnostic Abnormality
